# Molecular signatures of longevity identify compounds that extend mouse lifespan and healthspan

**DOI:** 10.1101/2025.06.26.661776

**Authors:** Anastasia V. Shindyapina, Alexander Tyshkovskiy, Perinur Bozaykut, José P. Castro, Maxim V. Gerashchenko, Alexandre Trapp, Margarita V. Meer, Bohan Zhang, Jesse R. Poganik, Steve Horvath, Richard A. Miller, Vadim N. Gladyshev

## Abstract

Longevity interventions in mammals are typically discovered on a case-by-case basis, hindering systematic geroprotector development. We developed a platform for the identification of longevity interventions integrating longevity gene expression biomarkers within and across species, in silico chemical screening, analyses of selected compounds in cell culture, short-term dietary interventions coupled with omics profiling, and ultimately lifespan studies in mice. This approach identified compounds (selumetinib, vorinostat, celastrol, AZD-8055, LY-294002) that extended lifespan and/or healthspan in aged C57BL/6JN male mice, with limited effects in females. In addition, selumetinib and vorinostat increased lifespan when administered to young, genetically heterogeneous UM-HET3 mice. Our biomarker-driven platform accelerates geroprotector discovery, offering a scalable approach to target conserved longevity pathways.
