## Supplementary material for "Molecular signatures of longevity identify compounds that extend mouse lifespan and healthspan": List of diets tested in mice for a short term

### Sheet: Sheet1
Compound Name	ID	Dose	LS experiments	Function (MAO)	Comments
celastrol	BRD-A80960055	8 mg/kg	ALS +14%, C. elegans	Anti-inflammatory, Antioxidant, HSP inhibitor, NFkB pathway inhibitor, Topoisomerase inhibitor
ku-0063794	BRD-K67566344	10 mg/kg		mTOR inhibitor
nvp-bez235	BRD-K12184916	50 mg/kg		PI3K/mTOR inhibitor	Long-term treatment with BEZ235 in vivo using our retinoblastoma-bearing mice induced apoptosis but did not significantly extend the lifespan of the mice [28445155].
azd-8055	BRD-K69932463	20 mg/kg		mTOR inhibitor	Reversal of phenotypes of cellular senescence by pan-mTOR inhibition [26851731]
linifanib	BRD-K99749624	60 mg/kg		PDGFR receptor inhibitor, VEGFR inhibitor	Here, we found that linifanib induced a high level of autophagy in HCC cells, which was accompanied by suppression of phosphorylation of PDGFR-? and its downstream Akt/mTOR and Mek/Erk signaling pathways [25327881].
Kinetin-riboside	BRD-K94325918	120 mg/kg	40% fruitfly Zaprionus paravittiger [7488181]	Apoptosis stimulant	Kinetin riboside was shown to only act on M4 Beu human and B16 murine melanoma cells at low concentration (1.5 and 0.2 μM). On mice with leukaemia P388, this product has no effect on the tumour growth, and it appears to be toxic at the dose of 25 mg/kg. Kinetin riboside was also shown to have a cytotoxic effect on plant tumour cells (crown-gall) [15374684].
Pyrvinium-pamoate	BRD-M86331534	150 mg/kg		AKT inhibitor
phylloquinone-vit k1	BRD-A55815733	1200 mg/kg		Gamma carboxylase enzyme, Vitamin K
vorinostat	BRD-K81418486	1000 mg/kg		HDAC inhibitor	However, low-dose, once-weekly intraperitoneal injections of the TCF containing vorinostat increased histone acetylation in the mouse brain, preserved neurites and Purkinje cells, delayed symptoms of neurodegeneration, and extended mouse life span from 4 to almost 9 months [26888431].
ly-294002	BRD-K27305650	600 mg/kg	C. elegans, 17% Drosophila, 14%	PI3K inhibitors
everolimus	BRD-K13514097	30 mg/kg	Drosophila, 17%. Improve immunity, humans	mTOR inhibitor
myricetin	BRD-K43149758	900 mg/kg	C. elegans, 33%	Androgen receptor agonist, Cytochrome P450 inhibitor
ascorbyl-palmitate	BRD-A14985772	38 mg/kg	Paramecium tetraurelia, 12% C. elegans	antioxidant
nifedipine	BRD-A30977374	10 mg/kg	C. elegans	Calcium channel blocker
wortmannin	BRD-K87343924	9 mg/kg	Drosophilia 5%	PI3K inhibitors
huperzine-a	BRD-K45888792	1,2 mg/kg	C. elegans, 14%	Acetylcholinesterase inhibitor
gdc-0941	BRD-K52911425	50 mg/kg	C. Elegans 10%	PI3K inhibitors	Finally, daily oraltreatment of obese rhesus monkeys for 3 months with low doses of CNIO-PI3Ki decreased theiradiposity and lowered their serum glucose levels,in the absence of detectable toxicities [25817535].
trichostatin-a	BRD-K68202742	6 mg/kg	Drosophila, 27%	CDK activator, HDAC inhibitor, ID1 inhibitor
valdecoxib	BRD-K12994359	5 mg/kg		Cyclooxygenase inhibitor
as-703026	BRD-K89014967	30 mg/kg		MEK inhibitor
colforsin	BRD-A55416093	5 mg/kg		Adenylate cyclase stimulant, Adenylyl cyclase activator
enzastaurin	BRD-K79404599	75 mg/kg		PKC inhibitor
erismodegib	BRD-K19796430	20 mg/kg		Smoothened receptor antagonist
rilmenidine	BRD-K52080565	10 mg/kg		Adrenergic receptor agonist, Imidazoline receptor agonist
tert-butylhydroquinone	BRD-K36452089	10 mg/kg
Selumetinib		100 mg/kg		MEK inhibitor	Treatment with selumetinib preserves cardiac function and improves survival in cardiomyopathy caused by mutation in the lamin A/C gene [22068161]
