## Supplementary material for "Molecular signatures of longevity identify compounds that extend mouse lifespan and healthspan": Detected lesions in C57BL6/JN mice

### Sheet: for_pathology_AZD_LY_KU_Sel
Body_fixed	Cage.code	Tag	Sex	Diet	Pathology
Yes	36	N	M	AZD8055	Heart, gut: amy
Yes	34	LR	M	AZD8055	Liver and lymph node: hissar
	36	L	M	AZD8055	Liver: adenoma Kidney: glomerulonephritis Small intestine: amy Tooth: root abscess and dysplasia Knee: osteoarthritis Marrow: angioma Seminal vesicle: semdil Testis: atrophy
Yes	36	R	M	AZD8055	Liver: lymhyp Ear: otitis media
Yes	34	R	M	AZD8055	liver: lymphocytic hyperplasia (lymhyp) heart, intestines: amyloidosis (amy) lymph node: squamous cell carcinoma, primary tumor not see epididymis: sperm granuloma
	63	2LR	M	AZD8055	Liver: lymphoid hyperplasia Small intestine: amyloidosis (amy) Middle ear: suppurative otitis media (otitis) Bone marrow: focal dysplasia Seminal vesicle: dilatation (semdil)
Yes	29	N	M	AZD8055	Not established
	63	R	M	AZD8055	Small intestine: amy Ear: otitis Tooth: dysplasia of root Seminal vesicle: semdil Colon: leiomyosarcoma
Yes	56	R	M	Control	Ear: otitis media
	3	R	M	Control	heart, liver,, spleen: angiosarcoma small intestine, kidney: amyloidosis small intestine: 2 polyps testis: dilated tubules
	3	LR	M	Control	heart: amyloidosois small intestine: amyloidosis seminal vesicle: dilated preputial gland: cystic
	33	L	M	Control	Liver and one marrow: histiocytic sarcoma (hissar)
	6	L	M	Control	liver, lymph node: histilcytic sarcoma testis: mild atrophy seminal vesicles: dilated small intestine: amyloidosis
	11	N	F	Control	lymph nodes, spleen, lung, marrow: B cell lymphoma (common) ear: osteoma in middle ear (very unusual) jaw: hyperplastic bone around a tooth ovary: atrophy, angioma
	12	L	F	Control	lymph nodes: histiocytic sarcoma ovary: atrophy small intestine: amyloidosis
	10	R	F	Control	lymph nodes: histiocytic sarcoma small intestine: amyloidosis ete: cataract ovary: tubulostromal adenoma
	12	R	F	Control	malabsorbtion from the gut with amyloidosis. liver: mild hepatitis spleen: angiosarcoma small intestine: amyloidosis spine: tiny angioma pituitary: adenoma uterus: vascular amyloidosis
	12	LR	F	Control	many organs: lymphoma ovary: atrophy
	6	N	M	Control	nodes, liver, marrow: histiocytic sarcoma small intestine: amyloidosis
Yes	33	LR	M	Control	Not established
Yes	33	L(R)?	M	Control	Not established
Yes	56	L	M	Control	Not established
Yes	56	N	M	Control	Not established
	10	N	F	Control	renal failure salivary: angioma liver: lymphangioma one kidney: angiomatous glomerulonephritis other kidney: atrophy stomach: papilloma spine: mild focal osteopetrosis ureter: polyp and keratin cysts
	3	N	M	Control	small intestine: amyloidosis
	11	R	F	Control	thyroid: adenoma one kidney: atrophy other kidney:normal nose: rhinitis, small osteomas pituitary: adenoma
	10	LR	F	Control	thyroid: small adenoma (not common) spleen: tiny early histiocytic sarcoma (common) liver: focal necrosis (common) kidney: many cystic tubules (not common) jaw: hyperplastic bone around tooth spine: osteoarthritis (common)
Yes	56	LR	M	Control	Tooth root: dysplastic
	18	L	M	LY294002	Liver and spleen: histiocytic sarcoma Seminal vesicle: semdil Testis: atrophy
Yes	53	N	M	LY294002	Liver: hissar
Yes	74	R	M	LY294002	liver: livlym heart and gut: amy
Yes	53	L	M	LY294002	Lung and liver: lymphoid hyperplasia Heart and gut: amy
	18	R	M	LY294002	Lung: adenoma Thyroid: focal hyperplasia Small intestine: amy Eye: cataract Seminal vesicle: semdil
Yes	18	N	M	LY294002	Not established
Yes	32	N	M	LY294002	Not established
	18	2LR	M	LY294002	Small intestine: amyloid Nose: rhinitis Tooth root: dysplasia Spine: osteoarthritis Seminal vesicle: semdil
	15	L	M	Selumetinib	heart: amyloidosis small intestine: amyloidosis seminal vesicle: inflammation
	7	LR	F	Selumetinib	heart: amyloidosis tjhyroid: adenoma kiddney: glomerulonephritis kidheys: hydronephrosis small ijtestine :amyloidosis salivary gland: adenoma cornea: keratitis skull: osteoma ovary: tubulostromal adenoma
	4	N	M	Selumetinib	kidney, small intestine: amyloidosis ear: osteoma spine, knee: osteoarthritis seminal vesicle: liver: histiocytic sarcoma
	7	N	F	Selumetinib	liver, spleen lymph nodes: histiocytic sarcoma small intestine: no amyloid but maybe we missed it ovary: cyst and atrophy
	1	LR	M	Selumetinib	liver: histiocytic sarcoma small intestine: amyloidosis kidneys: hydronephrosis ear: polyp femur:osteoma seminal vesicle: dilated
	17	N	F	Selumetinib	lung, liver, marrow: histiocytic sarcoma kidney: glomerulonephritis soine: osteoma ovary: atrophy small intestine: normal, no amyloid and we did not miss it..
	15	N	M	Selumetinib	lung: crystal pneumonia liver: mild lymphocytic inflammation small intestine: amyloidosis ear: cholesterol clefts in middle ear urinary bladder: dilated testis: mild degeneration one lymph node: early lymphoma
	7	L	F	Selumetinib	lymph nodes: histocytic sarcoma liver and lung: many histiocytes in blood vessels: This is a leukemic form of the histiocytic sarcoma, which happens very rarely ovary: cyst uterus: cystic endometrium
	7	R	F	Selumetinib	many organs: lymphoma ovary: cyst and atrophy
