## Supplementary material for "Molecular signatures of longevity identify compounds that extend mouse lifespan and healthspan": Lifespan statistics for C57BL6/JN mice

### Sheet: NIA_aged_mice - survival stat f
Diet	Sex	Mean lifespan, days	Maximum lifespan, days	Lifespan, days (90% percentile)
Control	F	928	1049	1012
Ascorbyl palmitate	F	955	1049	1041
AZD8055	F	942	1121	1018
NVP-BEZ235	F	948	992	986
Celastrol	F	967	1063	1038
GDC-0941	F	944	1132	987
LY294002	F	954	1052	1039
Selumetinib	F	963	1090	1056
Valdecoxib	F	912	1008	998
Vorinostat	F	964	1011	995
Control	M	947	1058	1016
Ascorbyl palmitate	M	941	1073	1036
AZD8055	M	1018	1175	1112
NVP-BEZ235	M	935	1006	989
Celastrol	M	959	1061	1046
GDC-0941	M	963	1041	1031
LY294002	M	999	1150	1125
Selumetinib	M	1000	1107	1090
Valdecoxib	M	945	1067	1010
Vorinostat	M	976	1112	1064
