## Supplementary material for "Molecular signatures of longevity identify compounds that extend mouse lifespan and healthspan": Lifespan statistics for UM-HET3 mice

### Sheet: UM-HET3 - Stat for paper
Diet	Sex	Lifespan, days (90% percentile)	Maximum lifespan, days	Mean lifespan, days
Control	F	1 080	1 264	859
GDC-0941	F	1 050	1 168	836
Selumetinib	F	1 094	1 221	904
Vorinostat	F	1 076	1 192	831
Control	M	981	1 108	763
GDC-0941	M	991	1 161	766
Selumetinib	M	1 107	1 160	827
Vorinostat	M	1 146	1 260	852
